# Transsulfuration links aspartate–asparagine metabolism and redox homeo-stasis to drive tumor growth

**DOI:** 10.64898/2026.07.10.737826

**Authors:** Mirko Milosevic, Kristina Dmytruk, Ahmad Alghadi, Pavel Jakoube, Julian Wong Soon, Petra Hyrossova, Muhammad Bin Munim, Sara Isabel Fernandes, Anna Shevzov-Zebrun, Robert Stanko, Isidora Mitric, Zuzana Cockova, Lukas Kucera, Juan Fernández-García, Ales Benda, Bryan Marzullo, Radislav Sedlacek, Jiri Neuzil, Sarah-Maria Fendt, Daniel A. Tennant, Matthew G. Vander Heiden, Katerina Rohlenova, Jakub Rohlena

**Author notes:** co-corresponding author <u>Editorial correspondence</u> or.

## Abstract

Cytosolic redox balance is tightly coupled to aspartate synthesis through the malate-aspartate shuttle, and limiting the malate-aspartate shuttle has been proposed to constrain tumor growth by restricting aspartate availability. Here we show that tumors derived from cancer cells lacking GOT1 and GOT2, the cytosolic and mitochondrial aspartate aminotransferases essential for aspartate production and malate-aspartate shuttle function, grow despite impaired canonical aspartate synthesis. This is because cytosolic redox state, not aspartate supply, is the primary metabolic bottleneck in GOT1/GOT2 knockout cells. Using single-cell transcriptomics, metabolite tracing, and a loss-of-function CRISPR screen, we find that these tumors engage an adaptive bypass in which availability of asparagine, a product of aspartate, enables serine- and methio-nine-dependent transsulfuration to generate α-ketobutyrate, whose reduction regenerates cytosolic NAD⁺ and restores redox homeostasis. Pharmacological inhibition or genetic ablation of transsulfuration abrogates this asparagine-driven rescue. These findings define asparagine as a regulator of cytosolic NAD⁺/NADH balance and reveal a link between amino acid metabolism and redox control that suggests transsulfuration as a targetable vulnerability in tumor redox maintenance.

**Significance statement:** Aspartate synthesis and cytosolic redox balance are both coupled through the malate-aspartate shuttle. We show that the cytosolic NAD⁺/NADH ratio, not aspartate supply, is a critical output of the malate-aspartate shuttle for tumor growth. Availability of asparagine, a product of aspartate, enables serine- and methionine-dependent transsulfuration to restore cytosolic NAD⁺/NADH balance, proliferation and tumor growth independently of canonical aspartate production by the malate-aspartate shuttle. This defines asparagine as a regulator of cytosolic redox and identifies transsulfuration as a targetable vulnerability in tumor redox maintenance.
