## Supplementary tables for "Transsulfuration links aspartate–asparagine metabolism and redox homeo-stasis to drive tumor growth": Table S5.xlsx

### Sheet: Unique hits Got12 dKO +- pyr
	Got1/2 dKO	Got1/2 dKO + Pyr
	Gene	Gene
1	Dolpp1	Ryr3
2	Acly	Pigc
3	Nrf1	Asna1
4	Atp5d	St8sia4
5	Cbs	Vhl
6	Cdipt	Urod
7	Slc3a2	Sumf1
8	Nagk
9	Aqp4
10	Ppcs
11	Ndufa2
12	Uqcr10
13	Impa1
14	Fpgs
15	Adsl
16	Atp6v1e1
17	Sult1c1
18	Ak7
19	Atp2a2
20	Ndufa8

### Sheet: Got12 dKO negative
Gene	sgRNA	dko_14|beta	dko_14|z	dko_14|p-value	dko_14|fdr	dko_14|wald-p-value	dko_14|wald-fdr
Pmm2	8	-0.95602	-3.6016	0	0	0.00031625	0.10035
Cds2	8	-0.89754	-4.3871	0	0	1.1486e-05	0.032918
Hsd17b10	8	-0.79296	-3.1262	0	0	0.0017708	0.15859
Rrm1	8	-0.78258	-3.2515	0	0	0.001148	0.13161
Dolpp1	8	-0.78222	-3.511	0	0	0.00044639	0.10035
Rac1	8	-0.74727	-3.5296	0	0	0.00041613	0.10035
Atp5o	8	-0.69583	-3.1148	0.00034892	0.125	0.0018406	0.15985
Nudt21	8	-0.69112	-2.8116	0.00069784	0.14815	0.0049301	0.26346
Acly	8	-0.66737	-3.5532	0.00069784	0.14815	0.00038063	0.10035
Nrf1	8	-0.6628	-3.3329	0.00069784	0.14815	0.00085936	0.11195
Oxsm	8	-0.65557	-2.5595	0.0010468	0.14815	0.010483	0.34308
Atp5d	8	-0.65175	-3.3751	0.0010468	0.14815	0.00073799	0.10153
Pgs1	8	-0.63904	-3.4316	0.0013957	0.14815	0.00059997	0.10035
Cbs	8	-0.63861	-3.2522	0.0013957	0.14815	0.0011452	0.13161
Cdipt	8	-0.63789	-3.4706	0.0013957	0.14815	0.00051934	0.10035
Slc3a2	8	-0.62608	-3.5126	0.0013957	0.14815	0.00044375	0.10035
Nagk	8	-0.6229	-2.6211	0.0013957	0.14815	0.0087659	0.3395
Ndufaf1	8	-0.62143	-3.6945	0.0013957	0.14815	0.00022033	0.10035
Aqp4	8	-0.61904	-3.2055	0.0013957	0.14815	0.0013485	0.13397
Ddost	8	-0.59829	-4.0346	0.0013957	0.14815	5.469e-05	0.052247
Ppcs	8	-0.58959	-3.4978	0.0013957	0.14815	0.00046905	0.10035
Ndufa2	8	-0.57363	-3.4961	0.0020935	0.1875	0.0004721	0.10035
Dhfr	8	-0.56405	-3.3728	0.0020935	0.1875	0.00074397	0.10153
Uqcr10	8	-0.55155	-4.1101	0.0027913	0.21429	3.9542e-05	0.052247
Ndufab1	8	-0.55086	-3.4691	0.0027913	0.21429	0.00052214	0.10035
Impa1	8	-0.5428	-2.3816	0.0027913	0.21429	0.017236	0.34308
Fpgs	8	-0.53703	-2.493	0.0027913	0.21429	0.012668	0.34308
Tkt	8	-0.53213	-2.6476	0.0031403	0.21429	0.0081062	0.3395
Adsl	8	-0.53148	-2.9318	0.0031403	0.21429	0.0033699	0.20121
Atp6v1e1	8	-0.52618	-3.196	0.0031403	0.21429	0.0013936	0.13397
Sult1c1	8	-0.52189	-2.9437	0.0038381	0.23404	0.0032429	0.20121
Fasn	8	-0.5203	-2.7498	0.0038381	0.23404	0.0059626	0.27837
Ak7	8	-0.51889	-3.2011	0.0038381	0.23404	0.0013691	0.13397
Atp2a2	8	-0.51611	-3.9393	0.0038381	0.23404	8.1724e-05	0.058555
Ndufa8	8	-0.51564	-2.2689	0.0038381	0.23404	0.023277	0.34308
																		Atp5f1

### Sheet: Got12 dKO postive
Gene	sgRNA	dko_14|beta	dko_14|z	dko_14|p-value	dko_14|fdr	dko_14|wald-p-value	dko_14|wald-fdr
Pld4	8	1.7624	1.0933	0.00034892	0.125	0.27425	0.42624
Aldh1a1	8	1.6711	1.0466	0.0010468	0.14815	0.29526	0.44538
Catsper3	8	1.6199	1.1537	0.0010468	0.14815	0.24864	0.40397
Pdk2	8	1.5643	1.2416	0.0013957	0.14815	0.2144	0.37837
Acadsb	8	1.5488	1.152	0.0013957	0.14815	0.2493	0.40459
Abcg5	8	1.5477	1.2288	0.0013957	0.14815	0.21916	0.38137
Adcy10	8	1.5363	1.3591	0.0017446	0.17857	0.17412	0.35258
Gdpd4	8	1.4874	1.4118	0.0020935	0.1875	0.15802	0.34447
Decr1	8	1.4708	1.3955	0.0024424	0.21212	0.16285	0.34601
Dpysl4	8	1.4394	1.3112	0.0031403	0.21429	0.18978	0.36031
Pla2g2c	8	1.4376	1.4925	0.0031403	0.21429	0.13558	0.34308

### Sheet: Parental negative
Gene	sgRNA	par_14|beta	par_14|z	par_14|p-value	par_14|fdr	par_14|wald-p-value	par_14|wald-fdr
Cds2	8	-1.4848	-3.817	0	0	0.0001351	0.016365
Ppat	8	-1.3862	-3.481	0	0	0.00049958	0.026824
Bcs1l	8	-1.3555	-4.5909	0	0	4.4143e-06	0.0028358
Ndufc2	8	-1.3416	-4.9632	0	0	6.9329e-07	0.00099348
Pgk1	8	-1.3308	-3.2527	0.00034892	0.045455	0.0011432	0.043687
Ndufv2	8	-1.3239	-3.4857	0.00034892	0.045455	0.00049079	0.026824
Ppcdc	8	-1.2903	-4.315	0.00034892	0.045455	1.5961e-05	0.0065347
Uqcrb	8	-1.2893	-3.0911	0.00034892	0.045455	0.0019943	0.058925
Atp6v1a	8	-1.2864	-3.8971	0.00034892	0.045455	9.7337e-05	0.014683
Rrm1	8	-1.2779	-3.2996	0.00034892	0.045455	0.00096831	0.04022
Nfs1	8	-1.2713	-3.6285	0.00034892	0.045455	0.00028504	0.020423
Coasy	8	-1.2698	-4.2305	0.00034892	0.045455	2.3317e-05	0.0083533
Oxsm	8	-1.2693	-3.184	0.00034892	0.045455	0.0014524	0.049231
Hmgcs1	8	-1.2405	-3.7263	0.00034892	0.045455	0.0001943	0.017707
Dhfr	8	-1.2394	-4.8699	0.00034892	0.045455	1.1167e-06	0.0010668
Slc25a51	8	-1.2291	-3.9469	0.00069784	0.08	7.9157e-05	0.013345
Fasn	8	-1.2246	-3.6064	0.00069784	0.08	0.0003105	0.021552
Atp6v0b	8	-1.2156	-3.2409	0.00069784	0.08	0.0011916	0.044935
Hsd17b10	8	-1.2076	-3.2224	0.0010468	0.095238	0.0012714	0.047322
Atp5l	8	-1.1987	-3.0668	0.0013957	0.095238	0.0021638	0.061401
Hmgcr	8	-1.1918	-2.7224	0.0013957	0.095238	0.0064818	0.12055
Ndufs8	8	-1.186	-3.337	0.0013957	0.095238	0.00084697	0.037345
Clcc1	8	-1.1821	-3.9524	0.0013957	0.095238	7.7359e-05	0.013345
Gmppb	8	-1.1818	-4.567	0.0013957	0.095238	4.9473e-06	0.0028358
Myc	8	-1.1802	-4.0427	0.0013957	0.095238	5.2841e-05	0.013345
Aasdhppt	8	-1.1798	-3.5776	0.0013957	0.095238	0.00034674	0.023111
Ndufs5	8	-1.1746	-3.8756	0.0013957	0.095238	0.00010637	0.015242
Mvk	8	-1.1719	-3.5477	0.0013957	0.095238	0.00038864	0.025314
Cycs	7	-1.1701	-3.312	0.0031403	0.15517	0.00092635	0.039043
Abce1	8	-1.1693	-3.2665	0.0013957	0.095238	0.0010887	0.043603
Alg8	8	-1.1666	-3.1922	0.0013957	0.095238	0.0014118	0.049231
Dpagt1	8	-1.1616	-5.3395	0.0013957	0.095238	9.3186e-08	0.00026707
Pgam1	8	-1.1439	-3.3382	0.0017446	0.11628	0.00084331	0.037345
Ddost	8	-1.1407	-4.2033	0.0020935	0.12766	2.63e-05	0.0083751
Tkt	8	-1.1394	-3.1873	0.0020935	0.12766	0.0014358	0.049231
Pyroxd1	8	-1.1366	-3.7741	0.0020935	0.12766	0.0001606	0.016465
Mmachc	8	-1.1322	-2.9064	0.0020935	0.12766	0.0036565	0.081871
Ndor1	8	-1.1207	-3.7966	0.0024424	0.14583	0.0001467	0.016465
Eno1	8	-1.1119	-3.528	0.0027913	0.15385	0.00041865	0.026663
Ndufab1	8	-1.1084	-3.9686	0.0027913	0.15385	7.2282e-05	0.013345
Dlst	8	-1.102	-2.9503	0.0034892	0.15625	0.0031745	0.075218
Ndufb8	8	-1.1016	-3.7066	0.0034892	0.15625	0.00021006	0.017707
Inpp5k	8	-1.1006	-4.0034	0.0034892	0.15625	6.2427e-05	0.013345
Rac1	8	-1.0934	-3.273	0.0038381	0.16176	0.001064	0.043565
Nudt21	8	-1.0906	-2.9437	0.0038381	0.16176	0.0032436	0.075578
Atp6v1b2	8	-1.0887	-3.8528	0.0038381	0.16176	0.0001168	0.01594
Kdm8	8	-1.077	-3.8135	0.004187	0.17143	0.00013704	0.016365
Abcb7	8	-1.0736	-3.5034	0.0048849	0.18182	0.0004593	0.026824
Mpi	8	-1.0726	-3.5001	0.0048849	0.18182	0.00046502	0.026824
Kdsr	8	-1.0678	-3.1038	0.0048849	0.18182	0.0019103	0.058244
Dad1	8	-1.0672	-3.0234	0.0048849	0.18182	0.0024995	0.0679
Slc16a2	8	-1.0659	-3.7737	0.0048849	0.18182	0.00016086	0.016465
Atp5a1	8	-1.0647	-3.1383	0.0048849	0.18182	0.0016995	0.054728
Mfsd8	8	-1.0634	-3.2648	0.0048849	0.18182	0.0010954	0.043603
Atp5o	8	-1.0554	-2.5629	0.0055827	0.19512	0.010379	0.15742
Atp5b	8	-1.0484	-3.602	0.0055827	0.19512	0.00031583	0.021552
Atp6v0c	8	-1.048	-2.8207	0.0055827	0.19512	0.0047917	0.099221
Pgs1	8	-1.0441	-3.3268	0.0055827	0.19512	0.00087834	0.037572
Dtymk	8	-1.0375	-3.3269	0.0059316	0.19767	0.00087833	0.037572
Atp8b1	8	-1.0375	-2.8441	0.0059316	0.19767	0.0044534	0.093164
Atp6v0d1	8	-1.0361	-3.7299	0.0059316	0.19767	0.00019155	0.017707
Slc38a2	8	-1.0331	-2.9502	0.0066294	0.21111	0.0031757	0.075218
Pmvk	8	-1.0234	-3.5009	0.0069784	0.21739	0.00046361	0.026824
Ddhd2	8	-1.0223	-3.7514	0.0069784	0.21739	0.00017587	0.017381
Isca1	8	-1.0198	-3.0978	0.0076762	0.23404	0.0019497	0.058343
Glt8d2	8	-1.0191	-2.9686	0.0080251	0.23762	0.0029917	0.073166
Gsta2	2	-1.0174	-1.9596	0.23308	0.8231	0.050047	0.41091
Mthfd1	8	-1.0096	-2.6813	0.008374	0.23762	0.0073338	0.12929
Tfam	8	-1.0095	-2.9239	0.008374	0.23762	0.0034572	0.078574
Atic	8	-1.0086	-3.4943	0.008374	0.23762	0.00047525	0.026824
Atp1a1	8	-1.0054	-2.9301	0.008374	0.23762	0.0033884	0.07769
Ndufs7	8	-1.0049	-3.0284	0.008374	0.23762	0.0024589	0.0679
Atp5f1	8	-1.0037	-3.4768	0.008374	0.23762	0.00050734	0.026824

### Sheet: Parental positive
Gene	sgRNA	par_14|beta	par_14|z	par_14|p-value	par_14|fdr	par_14|wald-p-value	par_14|wald-fdr
Tpmt	8	1.4301	1.0869	0	0	0.27706	0.82693
Ugt1a9	2	1.2205	0.62285	0.093859	0.64092	0.53338	0.91784
Chrna6	8	1.2045	1.4936	0.00034892	0.045455	0.13529	0.69114
Slc9c1	8	1.1973	1.4269	0.00034892	0.045455	0.15361	0.71838
Pde6d	8	1.1515	0.99743	0.00034892	0.045455	0.31856	0.84892
Elovl4	8	1.1358	1.2274	0.00034892	0.045455	0.21969	0.78798
Prg3	8	1.1338	1.2761	0.00034892	0.045455	0.20193	0.78035
Dcxr	8	1.1238	1.2208	0.00034892	0.045455	0.22215	0.78798
Glra4	8	1.1157	1.1257	0.0010468	0.095238	0.26029	0.80562
Fah	8	1.1102	1.2432	0.0010468	0.095238	0.21379	0.78738
Cpt2	8	1.094	1.4671	0.0013957	0.095238	0.14235	0.70583
Grin2c	8	1.0834	1.3888	0.0013957	0.095238	0.16491	0.73691
Nudt22	8	1.0534	1.2045	0.0027913	0.15385	0.22841	0.79445
Car13	8	1.0519	1.1883	0.0027913	0.15385	0.23473	0.79727
Dhtkd1	8	1.0463	1.5131	0.0031403	0.15517	0.13027	0.68004
Gabrr3	8	1.0458	1.1455	0.0031403	0.15517	0.25201	0.79965
Pik3c2g	8	1.0294	1.343	0.0031403	0.15517	0.17926	0.74783
Abcc10	8	1.0249	1.2531	0.0031403	0.15517	0.21015	0.78738
Rhag	8	1.0172	1.1676	0.0031403	0.15517	0.24297	0.79829
Gpx3	8	0.99952	1.2257	0.0034892	0.15625	0.22031	0.78798
Slc26a6	8	0.98559	1.4818	0.0034892	0.15625	0.1384	0.70026
Fig4	8	0.97522	1.2809	0.0034892	0.15625	0.20021	0.78035
Decr1	8	0.97058	1.2996	0.0038381	0.16176	0.19375	0.77339
Slc1a3	8	0.96791	1.5347	0.004187	0.17143	0.12486	0.66931
Fabp12	8	0.95561	1.2532	0.0059316	0.19767	0.21012	0.78738
Slc1a1	8	0.95128	1.3211	0.0062805	0.20225	0.18646	0.76146
Pla2g10	8	0.95001	1.4919	0.0062805	0.20225	0.13571	0.69209
Dbt	8	0.94751	1.332	0.0062805	0.20225	0.18287	0.75628
Mfsd4	8	0.93503	1.7213	0.0073273	0.22581	0.085197	0.55949

### Sheet: Parental + pyruvate negative
Gene	sgRNA	par_14_pyruvate|beta	par_14_pyruvate|z	par_14_pyruvate|p-value	par_14_pyruvate|fdr	par_14_pyruvate|wald-p-value	par_14_pyruvate|wald-fdr
Rrm1	8	-2.1564	-5.3586	0	0	8.3859e-08	0.00024034
Cds2	8	-1.2204	-3.1583	0	0	0.0015871	0.76958

### Sheet: Got12 dKO + pyruvate negative
Gene	sgRNA	dko_14_pyruvate|beta	dko_14_pyruvate|z	dko_14_pyruvate|p-value	dko_14_pyruvate|fdr	dko_14_pyruvate|wald-p-value	dko_14_pyruvate|wald-fdr
Ryr3	8	-0.51536	-2.0215	0.00034892	0.23529	0.043225	1
Hsd17b10	8	-0.51457	-2.0417	0.00034892	0.23529	0.041182	1
Fasn	8	-0.51297	-2.7114	0.00034892	0.23529	0.006699	1
Ndufv2	8	-0.5034	-2.2915	0.00034892	0.23529	0.021933	1
Pmm2	8	-0.49537	-1.9096	0.00069784	0.23529	0.056191	1
Nudt21	8	-0.48128	-1.974	0.00069784	0.23529	0.048386	1
Pigc	8	-0.47165	-1.9812	0.00069784	0.23529	0.047573	1
Hmgcr	8	-0.45575	-1.5719	0.0013957	0.23529	0.11598	1
Asna1	8	-0.45254	-2.3877	0.0013957	0.23529	0.016953	1
Mfsd8	8	-0.44171	-2.2597	0.0013957	0.23529	0.023839	1
Bcs1l	8	-0.4341	-1.9702	0.0013957	0.23529	0.048816	1
St8sia4	8	-0.42629	-1.2205	0.0013957	0.23529	0.22227	1
Oxsm	8	-0.41673	-1.6384	0.0013957	0.23529	0.10134	1
Vhl	8	-0.41434	-1.7698	0.0013957	0.23529	0.076768	1
Atp6v1b2	8	-0.41301	-1.2919	0.0013957	0.23529	0.1964	1
Ndufaf1	8	-0.40707	-2.4248	0.0017446	0.2381	0.015315	1
Urod	8	-0.40433	-1.8552	0.0017446	0.2381	0.063571	1
Sumf1	8	-0.40404	-2.0212	0.0017446	0.2381	0.043262	1

### Sheet: Got12 dKO + pyruvate positive
Gene	sgRNA	dko_14_pyruvate|beta	dko_14_pyruvate|z	dko_14_pyruvate|p-value	dko_14_pyruvate|fdr	dko_14_pyruvate|wald-p-value	dko_14_pyruvate|wald-fdr
Atp1b2	8	0.7448	1.0936	0.0010468	0.23529	0.27414	1
Maob	8	0.74325	1.2522	0.0010468	0.23529	0.21048	1
Nudt22	8	0.71941	1.3037	0.0017446	0.2381	0.19234	1
