## Supplementary tables for "Transsulfuration links aspartate–asparagine metabolism and redox homeo-stasis to drive tumor growth": Table S6.xlsx

### Sheet: Custom RPMI components
Amino acids	g/l
L-Arginine	0.2
L-Asparagine (anhydrous)	0.05
L-Aspartic Acid	0.02
L-Cystine x 2HCl	0.0652
L-Glutamic Acid	0.02
L-Glutamine	0.3
Glycine	0.01
L-Histidine	0.015
Hydroxy-L-Proline	0.02
L-Isoleucine	0.05
L-Leucine	0.05
L-Lysine x HCl	0.04
L-Methionine	0.015
L-Phenylalanine	0.015
L-Proline	0.02
L-Serine	0.03
L-Threonine	0.02
L-Tryptophan	0.005
L-Tyrosine x 2Na x 2H2O	0.02883
L-Valine	0.02
RPMI vitamin mix 100x (R7256, Sigma)	100x
Calcium nitrate (C2786, Sigma)	0.1
Magnesium sulfate (M2643, Sigma)	0.05
Potaisum chloride (P5405, Simga	0.2
Sodium bicarbonate (E005761)	2
