## Supplementary tables for "Transsulfuration links aspartate–asparagine metabolism and redox homeo-stasis to drive tumor growth": Table S7.xlsx

### Sheet: Got1
Selected guides:	bp position/orientation		PAM sequence	gRNA sequence	position
	598 / rev		TTTA	ATGTGAGCTCCAGAACTGGAATG	Before exon2
	839 / fw		TTTG	CCAGTAGTGAGGAAGGTCGAACA	Inside exon2
	1064 / fw		TTTC	CTTGAAGGCACTGAAAGTTATAT	After exon2
Sequencing oligos:
	mGOT1 genomic F		CACCAAGCCAGATGCGTCCA
	mGOT1 genomic R		CTGAGCTCCGGATACAGCCA

### Sheet: Got2
Selected guides:	bp position/orientation	PAM sequence	gRNA sequence	position
	859 / fw	TTTG	GCAGAGCAGAGACATACCTGGCT	before exon2
	1056 / rev	TTTC	CGTTATCATCCCGGTAGGCACCA	inside exon 2
	1226 / fw	TTTC	CTTCCCTGAGAAAGCAGATTAAA	after exon 2
Sequencing oligos:
	mGOT2 genomic F		GCTCCAGGTTTTACACGTGCATCT
	mGOT2 genomic R		TCTCCAGCCTCGAATAACTTCTGA

### Sheet: Asns
		gRNA seqeunce				Forward amplification primer	Reverse amplification primer	Seqeuncing primer
		GCGGGUCAACCACAGCCAAG				AGGTGAGTTATAGCCAGCCAG	AAATCACTCCCCTTGTGCCT	GAGTTATAGCCAGCCAGCCATC
		UUUCGCUUUGAGAAUGUCAA
		GCAGUCAUCGCUGCCGAAGA

### Sheet: Cbs
		gRNA seqeunce				Forward amplification primer	Reverse amplification primer	Seqeuncing primer
		CUGCCAGGUACAUCUGCUUG				CCCGCCCCCACAGTAATTAT	CCCAAACCATTTCCCACAGC	CAGTAATTATAGGTATGGCCTCCACAC
		GAAGGGCCCCUCAGGGGACA
		GGGACAUCCCAGUGUGAAGA
