## Supplementary tables for "Transsulfuration links aspartate–asparagine metabolism and redox homeo-stasis to drive tumor growth": Table S8.xlsx

### Sheet: Metabolites mz and RT 
Metabolite name	HMDB link	neg m/z	pos m/z	Retention time (min.)	Absolute quantification method
Alanine	http://www.hmdb.ca/metabolites/HMDB0000161	88.0404	90.055	9.22	Int stnd
Arginine	http://www.hmdb.ca/metabolites/HMDB0000517		175.119	13.94	Int stnd
Asparagine	http://www.hmdb.ca/metabolites/HMDB0000168	131.046	133.061	9.69	Int stnd
Aspartate	http://www.hmdb.ca/metabolites/HMDB0000191	132.03	134.045	10.41	Int stnd
Carnitine	http://www.hmdb.ca/metabolites/HMDB0000062	160.098	162.113	8.09	Int stnd
Citrulline	http://www.hmdb.ca/metabolites/HMDB0000904	174.088	176.103	10.23	Int stnd
Cystine	http://www.hmdb.ca/metabolites/HMDB0000192	239.017	241.031	10.96	Int stnd
Glutamate	http://www.hmdb.ca/metabolites/HMDB0000148	146.046	148.06	10.29	Int stnd
Glutamine	http://www.hmdb.ca/metabolites/HMDB0000641	145.062	147.076	9.6	Int stnd
Glycine	http://www.hmdb.ca/metabolites/HMDB0000123	74.0248	76.0393	10.53	Int stnd
Histidine	http://www.hmdb.ca/metabolites/HMDB0000177	154.062	156.077	9.31	Int stnd
Hydroxyproline	http://www.hmdb.ca/metabolites/HMDB0000725	130.051	132.065	9.32	Int stnd
Isoleucine	http://www.hmdb.ca/metabolites/HMDB0000172	130.087	132.102	6.08	Int stnd
Leucine	http://www.hmdb.ca/metabolites/HMDB0000687	130.087	132.102	5.68	Ext stnd
Lysine	http://www.hmdb.ca/metabolites/HMDB0000182	145.098	147.113	13.43	Int stnd
Methionine	http://www.hmdb.ca/metabolites/HMDB0000696	148.044	150.058	6.44	Int stnd
Ornithine	http://www.hmdb.ca/metabolites/HMDB0000214	131.083	133.097	12.47	Int stnd
Phenylalanine	http://www.hmdb.ca/metabolites/HMDB0000159	164.072	166.086	4.88	Int stnd
Proline	http://www.hmdb.ca/metabolites/HMDB0000162	114.056	116.071	7.66	Int stnd
Serine	http://www.hmdb.ca/metabolites/HMDB0000187	104.035	106.05	10	Int stnd
Taurine	http://www.hmdb.ca/metabolites/HMDB0000251	124.007	126.022	9.68	Int stnd
Threonine	http://www.hmdb.ca/metabolites/HMDB0000167	118.051	120.066	9.06	Int stnd
Tryptophan	http://www.hmdb.ca/metabolites/HMDB0000929	203.083	205.097	6.5	Ext stnd
Tyrosine	http://www.hmdb.ca/metabolites/HMDB0000158	180.067	182.081	7.81	Int stnd
Valine	http://www.hmdb.ca/metabolites/HMDB0000883	116.072	118.086	7.29	Int stnd
Lactate	http://www.hmdb.ca/metabolites/HMDB0000190	89.0244	91.039	5.94	Int stnd
Glucose	http://www.hmdb.ca/metabolites/HMDB0000122	179.056	181.071	9.33	Int stnd
Metabolite name	HMDB link	neg m/z	pos m/z	Retention time (min.)
2-hydroxybutyric acid	http://www.hmdb.ca/metabolites/HMDB0000008	103.04	105.055	4.43	Not dected
2-aminobutyric acid	http://www.hmdb.ca/metabolites/HMDB0000452	102.056	104.107	8.29	Ext stnd
AMP	http://www.hmdb.ca/metabolites/HMDB0000045	346.056	348.07	9.61	Int stnd
Argininosuccinate	http://www.hmdb.ca/metabolites/HMDB0000052	289.115	291.13	11.62	Ext stnd
Betaine	http://www.hmdb.ca/metabolites/HMDB0000043	116.072	118.086	6.22	Ext stnd
Biotin	http://www.hmdb.ca/metabolites/HMDB0000030	243.081	245.095	4.94	Not dected
Carnosine	http://www.hmdb.ca/metabolites/HMDB0000033	225.099	227.114	9.87	Not dected
Choline	http://www.hmdb.ca/metabolites/HMDB0000097	102.092	104.107	9.97	Ext stnd
CMP	http://www.hmdb.ca/metabolites/HMDB0000095	322.045	324.059	11.12	Ext stnd
Creatine	http://www.hmdb.ca/metabolites/HMDB0000064	130.062	132.077	9.18	Ext stnd
Cytidine	http://www.hmdb.ca/metabolites/HMDB0000089	242.078	244.093	6.74	Int stnd
dTMP	http://www.hmdb.ca/metabolites/HMDB0001227	321.049	323.064	9.1	Ext stnd
Fructose	http://www.hmdb.ca/metabolites/HMDB0000660	179.056	181.071	8.26	Not dected
Glucose-1-phosphate	http://www.hmdb.ca/metabolites/HMDB0001586	259.022	261.037	11.11	Ext stnd
Glutathione	http://www.hmdb.ca/metabolites/HMDB0000125	306.077	308.091	10.14	Ext stnd
GMP	http://www.hmdb.ca/metabolites/HMDB0001397	362.051	364.065	11.73	Ext stnd
IMP	http://www.hmdb.ca/metabolites/HMDB0000175	347.04	349.054	10.99	Ext stnd
O-phosphoethanolamine	http://www.hmdb.ca/metabolites/HMDB0000224	140.012	142.026	10.95	Ext stnd
Pyridoxal	http://www.hmdb.ca/metabolites/HMDB0001545		168.065	4.03	Not dected
Thiamine	http://www.hmdb.ca/metabolites/HMDB0000235	264.06		6.79	Not dected
trans-Urocanate	http://www.hmdb.ca/metabolites/HMDB0062562	137.036	139.05	7.02	Ext stnd
UMP	http://www.hmdb.ca/metabolites/HMDB0000288	323.029	325.043	10.67	Int stnd
Xanthine	http://www.hmdb.ca/metabolites/HMDB0000292	151.026	153.041	7.47	Int stnd
Metabolite name	HMDB link	neg m/z	pos m/z	Retention time (min.)
3-hydroxybutyric acid	http://www.hmdb.ca/metabolites/HMDB00357	103.04	105.055	5.51	Ext stnd
Acetylalanine	http://www.hmdb.ca/metabolites/HMDB0000766	130.051	132.065	5.21	Int stnd
Acetylaspartate	http://www.hmdb.ca/metabolites/HMDB0000812	174.041	176.055	10.3	Not detected
Acetylcarnitine	http://www.hmdb.ca/metabolites/HMDB0000201	202.108	204.123	5.96	Ext stnd
Acetylglutamine	http://www.hmdb.ca/metabolites/HMDB0006029	187.072	189.087	6.95	Int stnd
ADP	http://www.hmdb.ca/metabolites/HMDB0001341	426.022	428.037	10.44	Not detected
Allantoin	http://www.hmdb.ca/metabolites/HMDB0000462	157.037	159.051	8.66	Ext stnd
CDP	http://www.hmdb.ca/metabolites/HMDB0001546	402.011	404.026	11.84	Not detected
CDP-choline	http://www.hmdb.ca/metabolites/HMDB0001413	488.103	490.117	10.58	Ext stnd
Coenzyme A	http://www.hmdb.ca/metabolites/HMDB0001423	766.108	768.122	9.49	Not detected
Creatinine	http://www.hmdb.ca/metabolites/HMDB0000562	112.052	114.066	4.75	Int stnd
gamma-aminobutyric acid	http://www.hmdb.ca/metabolites/HMDB0000112	102.056	104.071	9.86	Ext stnd
GDP	http://www.hmdb.ca/metabolites/HMDB0001201	442.017	444.032	12.5	Not detected
Glutathione disulfide	http://www.hmdb.ca/metabolites/HMDB0003337	611.145	613.159	12.38	Not detected
Glycerate	http://www.hmdb.ca/metabolites/HMDB0000139	105.019	107.034	7.96	Ext stnd
Hypoxanthine	http://www.hmdb.ca/metabolites/HMDB0000157	135.031	137.046	5.52	Int stnd
myo-Inositol	http://www.hmdb.ca/metabolites/HMDB0000211	179.056		11.2	Not detected
NAD+	http://www.hmdb.ca/metabolites/HMDB0000902	662.102	664.116	9.66	Ext stnd
p-aminobenzoate	http://www.hmdb.ca/metabolites/HMDB0001392	136.04	138.055	6.8	Not detected
Phosphocholine	http://www.hmdb.ca/metabolites/HMDB0001565	182.059	184.073	10.19	Int stnd
Sorbitol	http://www.hmdb.ca/metabolites/HMDB0000247	181.072	183.086	8.6	Not detected
UDP	http://www.hmdb.ca/metabolites/HMDB0000295	402.995	405.01	11.54	Not detected
UDP-glucose	http://www.hmdb.ca/metabolites/HMDB00286	565.048	567.062		Not detected
Metabolite name	HMDB link	neg m/z	pos m/z	Retention time (min.)
Phenylacetylglutamine	http://www.hmdb.ca/metabolites/HMDB0006344	263.104	265.118	3.37	Not detected
Acetylglutamate	http://www.hmdb.ca/metabolites/HMDB0001138	188.056	190.071	9.94	Int stnd
Acetylglycine	http://www.hmdb.ca/metabolites/HMDB0000532	116.035	118.05	6.36	Int stnd
Acetylmethionine	http://www.hmdb.ca/metabolites/HMDB0011745	190.054	192.069	3.33	Not detected
Asymmetric dimethylarginine	http://www.hmdb.ca/metabolites/HMDB0001539	201.136	203.151	11.34	Ext stnd
ATP	http://www.hmdb.ca/metabolites/HMDB0000538	505.988	508.003	11.18	Not detected
CTP	http://www.hmdb.ca/metabolites/HMDB0000082	481.977	483.992	12.3	Not detected
dATP	http://www.hmdb.ca/metabolites/HMDB0001532	489.994	492.008	10.47	Not detected
dCTP	http://www.hmdb.ca/metabolites/HMDB0000998	465.982	467.997		Not detected
Deoxycytidine	http://www.hmdb.ca/metabolites/HMDB0000014	226.083	228.098	5.42	Int stnd
Folic acid	http://www.hmdb.ca/metabolites/HMDB0000121	440.132	442.147	12.01	Not detected
GTP	http://www.hmdb.ca/metabolites/HMDB0001273	521.983	523.998	13.1	Not detected
Hypotaurine	http://www.hmdb.ca/metabolites/HMDB0000965	108.013	110.027	9.53	Int stnd
Methionine sulfoxide	http://www.hmdb.ca/metabolites/HMDB0002005	164.039	166.053	8.44	Ext stnd
Methylthioadenosine	http://www.hmdb.ca/metabolites/HMDB0001173	296.082	298.096	3.16	Int stnd
Phosphocreatine	http://www.hmdb.ca/metabolites/HMDB0001511	210.029	212.043	10.64	Int stnd
Pyridoxine	http://www.hmdb.ca/metabolites/HMDB0000239	168.066	170.081	3.83	Int stnd
Ribose-5-phosphate	http://www.hmdb.ca/metabolites/HMDB0001548	229.012	231.026	11.06	Int stnd
SAH	http://www.hmdb.ca/metabolites/HMDB0000939	383.114	385.129	8.27	Not detected
Thymidine	http://www.hmdb.ca/metabolites/HMDB0000273	241.083	243.097	3.26	Int stnd
Trimethyllysine	http://www.hmdb.ca/metabolites/HMDB0001325	229.012	231.026	11.06	Int stnd
Uridine	http://www.hmdb.ca/metabolites/HMDB0000296	243.062	245.077	5.12	Int stnd
UTP	http://www.hmdb.ca/metabolites/HMDB0000285	482.961	484.975	12.22	Not detected
Metabolite name	HMDB link	neg m/z	pos m/z	Retention time (min.)
3-phosphoglycerate	http://www.hmdb.ca/metabolites/HMDB0000807	184.986	187	11.8	Ext stnd
cis-aconitic acid	http://www.hmdb.ca/metabolites/HMDB0000072	173.009	175.024	12.63	Ext stnd
Citrate	http://www.hmdb.ca/metabolites/HMDB0000094	191.02	193.034	12.73	Int stnd
DHAP	http://www.hmdb.ca/metabolites/HMDB0001473	168.99	171.005	10.73	Not detected
Fructose-1,6-bisphosphate	http://www.hmdb.ca/metabolites/HMDB0001058	338.989	341.003	12.46	Not detected
Fumarate	http://www.hmdb.ca/metabolites/HMDB0000134	116.046	117.018	10.22	Int stnd
Glucose-6-phosphate	http://www.hmdb.ca/metabolites/HMDB0001401	259.022	261.037	11.73	Ext stnd
Glycerol-3-phosphate	http://www.hmdb.ca/metabolites/HMDB0000126	171.006	173.021	10.47	Ext stnd
Guanidinoacetate	http://www.hmdb.ca/metabolites/HMDB0000128	116.047	118.061	10.06	Ext stnd
Kynurenine	http://www.hmdb.ca/metabolites/HMDB0000684	207.077	209.092	5.66	Ext stnd
Malate	http://www.hmdb.ca/metabolites/HMDB0000744	133.014	135.029	11.24	Int stnd
NADP+	http://www.hmdb.ca/metabolites/HMDB0000217	742.068	744.083	11.63	Not detected
Niacinamide	http://www.hmdb.ca/metabolites/HMDB0001406	121.041	123.055	3.26	Int stnd
2-oxoglutarate	http://www.hmdb.ca/metabolites/HMDB0062781	145.014	147.029	10.92	Not detected
Phosphoenolpyruvate	http://www.hmdb.ca/metabolites/HMDB0000263	166.975	168.99	12.24	Int stnd
Pyruvate	http://www.hmdb.ca/metabolites/HMDB0000243	87.0084	89.0233	4.62	Int stnd
Succinate	http://www.hmdb.ca/metabolites/HMDB0000254	117.019	119.034	10.7	Int stnd
Uracil	http://www.hmdb.ca/metabolites/HMDB0000300	111.02	113.035	4.1	Ext stnd
Metabolite name	HMDB link	neg m/z	pos m/z	Retention time (min.)
3-hydroxyisobutyric acid	http://www.hmdb.ca/metabolites/HMDB0000023	103.04	105.055	6.02	Ext stnd
2-hydroxyglutarate	http://www.hmdb.ca/metabolites/HMDB0059655	147.03	149.044	10.7	Ext stnd
Aminoadipate	http://www.hmdb.ca/metabolites/HMDB00510	160.061	162.076	10.4	Int stnd
beta-alanine	http://www.hmdb.ca/metabolites/HMDB0000056	88.0404	90.055	9.74	Int stnd
Carbamoylaspartate	http://www.hmdb.ca/metabolites/HMDB0000828	175.036	177.051	11.8	Not detected
Cystathionine	http://www.hmdb.ca/metabolites/HMDB0000099	221.06	223.075	11.2	Int stnd
Cysteic acid	http://www.hmdb.ca/metabolites/HMDB0002757	167.997	170.012	11.04	Ext stnd
FAD	http://www.hmdb.ca/metabolites/HMDB0001248	784.15	786.164	7.9	Not detected
Glycerophosphocholine	http://www.hmdb.ca/metabolites/HMDB0000086	256.096	258.11	9.18	Int stnd
Inosine	http://www.hmdb.ca/metabolites/HMDB0000195	267.074	269.088	6.28	Ext stnd
Orotate	http://www.hmdb.ca/metabolites/HMDB0000226	155.01	157.024	6.77	Int stnd
Pantothenate	http://www.hmdb.ca/metabolites/HMDB0000210	218.103	220.118	4.83	Int stnd
Phosphoserine	http://www.hmdb.ca/metabolites/HMDB0000272	184.002	186.016	11.47	Not detected
Riboflavin	http://www.hmdb.ca/metabolites/HMDB0000244	375.131	377.146	3.88	Not detected
UDP-GlcNAc	http://www.hmdb.ca/metabolites/HMDB0000290	606.074	608.089	10.71	Ext stnd
Uric acid	http://www.hmdb.ca/metabolites/HMDB0000289	167.021	169.036	8.61	Ext stnd
Metabolite name	HMDB link	neg m/z	pos m/z	Retention time (min.)
Itaconic acid	http://www.hmdb.ca/metabolites/HMDB0002092	129.019	131.034	10.6	Not detected
Homocysteine	http://www.hmdb.ca/metabolites/HMDB0000742	134.028	136.043	7.87	Not detected
2-oxobutyric acid	http://www.hmdb.ca/metabolites/HMDB0000005	101.024	103.039	3.61	Ext stnd
2-hydroxybutyric acid	http://www.hmdb.ca/metabolites/HMDB0000008	103.04	105.055	4.48	Not detected
Ascorbate	http://www.hmdb.ca/metabolites/HMDB0000044	175.025	177.039	9.82	Not detected
Sarcosine	http://www.hmdb.ca/metabolites/HMDB0000271	88.0404	90.055	8.67	Ext stnd
Dimethylglycine	http://www.hmdb.ca/metabolites/HMDB0000092	102.056	104.071	7.21	Ext stnd
N6-acetyllysine	http://www.hmdb.ca/metabolites/HMDB0000206	187.109	189.123	7.72	Ext stnd
Pipecolate	http://www.hmdb.ca/metabolites/HMDB0000070	128.072	130.086	7.21	Int stnd
Indolelactate	http://www.hmdb.ca/metabolites/HMDB0000671	204.067	206.081	4.26	Ext stnd
Picolinate	http://www.hmdb.ca/metabolites/HMDB0002243	122.024	124.039	4.77	Not detected
3-methyl-2-oxobutyrate	http://www.hmdb.ca/metabolites/HMDB0000019	115.04	117.055	3.17	Not detected
3-methyl-2-oxopentanoic acid	http://www.hmdb.ca/metabolites/HMDB0000491	129.056	131.07	2.66	Ext stnd
Formyl-methionine	http://www.hmdb.ca/metabolites/HMDB0001015	176.039	178.053	3.61	Ext stnd
2-aminobutyric acid	http://www.hmdb.ca/metabolites/HMDB0000452	102.055	104.071	8.55	Ext stnd
Homocitrulline	http://www.hmdb.ca/metabolites/HMDB0000679	188.104	190.119	9.62	Ext stnd
gamma-glutamyl-alanine	http://www.hmdb.ca/metabolites/HMDB0029142	217.082	219.098	10.05	Ext stnd
Mannose	http://www.hmdb.ca/metabolites/HMDB0000169	179.056	181.071	8.65	Ext stnd
Cysteine-glycine (dipeptide)	http://www.hmdb.ca/metabolites/HMDB0000078	177.034	179.048	7.1	Not detected
