## Supplementary tables for "Transsulfuration links aspartate–asparagine metabolism and redox homeo-stasis to drive tumor growth": Table S9.xlsx

### Sheet: CRISPR screen primer sequences 
Name	Sequence : (5' to 3')	Length	Epsilon (1/mMcm)	MW	OD	nmoles
NGS-Fwd-1	AATGATACGGCGACCACCGAGATCTACACTCTTTCCCTACACGACGCTCTTCCGATCTTAAGTAGAGGCTTTATATATCTTGTGGAAAGGACGAAACACC	100	964.2	30689	14.2	14.7
NGS-Fwd-2	AATGATACGGCGACCACCGAGATCTACACTCTTTCCCTACACGACGCTCTTCCGATCTATCATGCTTAGCTTTATATATCTTGTGGAAAGGACGAAACACC	101	961	30904	10.52	10.9
NGS-Fwd-3	AATGATACGGCGACCACCGAGATCTACACTCTTTCCCTACACGACGCTCTTCCGATCTGATGCACATCTGCTTTATATATCTTGTGGAAAGGACGAAACACC	102	967.8	31218	8.44	8.7
NGS-Fwd-4	AATGATACGGCGACCACCGAGATCTACACTCTTTCCCTACACGACGCTCTTCCGATCTCGATTGCTCGACGCTTTATATATCTTGTGGAAAGGACGAAACACC	103	973.3	31523	13.44	13.8
NGS-Fwd-5	AATGATACGGCGACCACCGAGATCTACACTCTTTCCCTACACGACGCTCTTCCGATCTTCGATAGCAATTCGCTTTATATATCTTGTGGAAAGGACGAAACACC	104	990.7	31835	9.16	9.2
NGS-Fwd-6	AATGATACGGCGACCACCGAGATCTACACTCTTTCCCTACACGACGCTCTTCCGATCTATCGATAGTTGCTTGCTTTATATATCTTGTGGAAAGGACGAAACACC	105	998.4	32171	15	15
NGS-Fwd-7	AATGATACGGCGACCACCGAGATCTACACTCTTTCCCTACACGACGCTCTTCCGATCTGATCGATCCAGTTAGGCTTTATATATCTTGTGGAAAGGACGAAACACC	106	1013.3	32494	8.92	8.8
NGS-Fwd-8	AATGATACGGCGACCACCGAGATCTACACTCTTTCCCTACACGACGCTCTTCCGATCTCGATCGATTTGAGCCTGCTTTATATATCTTGTGGAAAGGACGAAACACC	107	1013.2	32774	12.28	12.1
NGS-Fwd-9	AATGATACGGCGACCACCGAGATCTACACTCTTTCCCTACACGACGCTCTTCCGATCTACGATCGATACACGATCGCTTTATATATCTTGTGGAAAGGACGAAACACC	108	1034.9	33065	13.04	12.6
NGS-Fwd-10	AATGATACGGCGACCACCGAGATCTACACTCTTTCCCTACACGACGCTCTTCCGATCTTACGATCGATGGTCCAGAGCTTTATATATCTTGTGGAAAGGACGAAACACC	109	1043.4	33425	15.76	15.1
KO-Rev-1	CAAGCAGAAGACGGCATACGAGATTCGCCTTGGTGACTGGAGTTCAGACGTGTGCTCTTCCGATCTAAGATCTAGTTACGCCAAGCTTAAA	91	884.5	28105	14.96	16.9
KO-Rev-2	CAAGCAGAAGACGGCATACGAGATATAGCGTCGTGACTGGAGTTCAGACGTGTGCTCTTCCGATCTAAGATCTAGTTACGCCAAGCTTAAA	91	898.4	28138	13.6	15.1
KO-Rev-3	CAAGCAGAAGACGGCATACGAGATGAAGAAGTGTGACTGGAGTTCAGACGTGTGCTCTTCCGATCTAAGATCTAGTTACGCCAAGCTTAAA	91	908.4	28211	10.8	11.8
KO-Rev-4	CAAGCAGAAGACGGCATACGAGATATTCTAGGGTGACTGGAGTTCAGACGTGTGCTCTTCCGATCTAAGATCTAGTTACGCCAAGCTTAAA	91	898.7	28153	13.52	15
KO-Rev-5	CAAGCAGAAGACGGCATACGAGATCGTTACCAGTGACTGGAGTTCAGACGTGTGCTCTTCCGATCTAAGATCTAGTTACGCCAAGCTTAAA	91	894.5	28098	11.68	13
KO-Rev-6	CAAGCAGAAGACGGCATACGAGATGTCTGATGGTGACTGGAGTTCAGACGTGTGCTCTTCCGATCTAAGATCTAGTTACGCCAAGCTTAAA	91	894.6	28169	13.96	15.6
KO-Rev-7	CAAGCAGAAGACGGCATACGAGATTTACGCACGTGACTGGAGTTCAGACGTGTGCTCTTCCGATCTAAGATCTAGTTACGCCAAGCTTAAA	91	892.3	28098	11.2	12.5
KO-Rev-8	CAAGCAGAAGACGGCATACGAGATTTGAATAGGTGACTGGAGTTCAGACGTGTGCTCTTCCGATCTAAGATCTAGTTACGCCAAGCTTAAA	91	902.7	28177	11.6	12.8
KO-Rev-9	CAAGCAGAAGACGGCATACGAGATTATAGCCTGTGACTGGAGTTCAGACGTGTGCTCTTCCGATCTAAGATCTAGTTACGCCAAGCTTAAA	91	894.6	28113	14	15.6
KO-Rev-10	CAAGCAGAAGACGGCATACGAGATATAGAGGCGTGACTGGAGTTCAGACGTGTGCTCTTCCGATCTAAGATCTAGTTACGCCAAGCTTAAA	91	905.2	28187	10.92	12

### Sheet: PCR conditions
	Reaction mix	Volume
	5X buffer	10µL			Number of Cycles	Temperature	Duration
	dNTP	0.5µL
	F mix	1.5µL			1	95	2min
	R broad	1.5µL			29	95	30 sec
	DMSO	3µL				53	30 sec
	Herculase enzyme	0.5µL				72	30 sec
	N.F.W *				1	72	5 min
	DNA	2µg
	Total	50µL
