## Supplementary tables for "Transsulfuration links aspartate–asparagine metabolism and redox homeo-stasis to drive tumor growth": Table S10.xlsx

### Sheet: QC sequencing
		Key quality metrics of the scRNA-seq process
		experiment	experiment	sample ID	sample type	number of reads	saturation	number of UMIs	Number of cells	UMIs/cell	genes/cell
		Subcutaneous tumor samples of B16 murine melanoma in C57BL6 (right flank 2.5x10^5 cells in PBS)	Parental	S1	Tumor	299755657	0.37	61204029	7985	7665	2688
			Got1/2 dKO	S2	Tumor	291521361	0.382	49063375	6513	7533	2604

### Sheet: Threshold processing
			data pre-processing	min cells to express a gene	200
				min number of genes per cell	200
				max number of genes per cell	9000
				max percentage of mt features	0.15
			dimensionality reduction	scaling	autoscaling
				number of PCAs	10
				number of iterations	1000
			clustering	method	graph-based Louvain
				number of PCAs	10
				number of neighbors	50
				resolution	0.3
